# MTBseq-nf: Enabling Scalable Tuberculosis Genomics “Big Data” Analysis through a User-Friendly Nextflow Wrapper for MTBseq pipeline

**DOI:** 10.1101/2025.04.17.649337

**Authors:** Abhinav Sharma, Davi Josué Marcon, Johannes Loubser, Karla Valéria Batista Lima, Gian van der Spuy, Emilyn Costa Conceição

**Affiliations:** SAMRC Centre for Tuberculosis Research; Division of Molecular Biology and Human Genetics, Faculty of Medicine and Health Sciences, Stellenbosch University, Cape Town, South Africa; Universidade do Estado do Pará, Instituto de Ciências Biológicas e da Saúde, Pós-Graduação em Biologia Parasitária na Amazônia, Belém, Pará, Brazil; Instituto Evandro Chagas, Seção de Bacteriologia e Micologia, Ananindeua, Pará, Brazil

**Keywords:** Data analysis pipeline, Genomic surveillance, MTBseq, Mycobacterium tuberculosis, Mycobacterium tuberculosis complex, Nextflow, Tuberculosis genomics, Whole- genome sequencing, Workflow

## Abstract

The MTBseq pipeline, published in 2018, was designed to address bioinformatics challenges in tuberculosis research using whole-genome sequencing data. It was the first publicly available pipeline on GitHub to perform full analysis of whole-genome sequencing (WGS) data for Mycobacterium tuberculosis encompassing quality control through mapping, variant calling for lineage classification, drug resistance prediction, and phylogenetic inference. However, the pipeline’s architecture is not optimal for analyses on high-performance computing or cloud computing environments, which often involve large datasets. To optimize the pipeline, we created MTBseq-nf, a Nextflow wrapper which offers shorter execution times through parallelization along with multiple other key improvements. The MTBseq-nf wrapper, as opposed to the linear, batched analysis of samples in the TBfull step of MTBseq pipeline, can execute multiple instances of the same step in parallel and therefore makes full use of the provided computational resources. For evaluation of scalability and reproducibility, we used 90 M. tuberculosis genomes (European Nucleotide Archive – ENA- accession PRJEB7727) for the benchmarking analysis on a dedicated computational server. In our experiments the execution time of MTBseq-nf parallel analysis mode is at least twice as fast as the standard MTBseq pipeline for more than 20 samples. Furthermore, the MTBseq-nf wrapper facilitates reproducibility using the nf-core, bioconda, and biocontainers projects for platform independence. The proposed MTBseq-nf wrapper pipeline is, user-friendly, optimized for hardware efficiency, scalable for larger datasets, and exhibits improved reproducibility.
