## Supplementary material for "MTBseq-nf: Enabling Scalable Tuberculosis Genomics “Big Data” Analysis through a User-Friendly Nextflow Wrapper for MTBseq pipeline": SD-3.03 Frequency of ERS IDs from original publication

frequency secondary_sample_accession
1 ERS456816
1 ERS456829
1 ERS456952
1 ERS456974
1 ERS456997
1 ERS457053
1 ERS457075
1 ERS457092
1 ERS457155
1 ERS457170
1 ERS457211
1 ERS457317
1 ERS457331
1 ERS457344
2 ERS457396
1 ERS457433
1 ERS457436
1 ERS457476
1 ERS457606
1 ERS457639
1 ERS456981
1 ERS457803
1 ERS457019
1 ERS457810
1 ERS457076
1 ERS457811
1 ERS457831
2 ERS457104
1 ERS457837
1 ERS457155
1 ERS457854
1 ERS457155
1 ERS457924
1 ERS457167
1 ERS457959
1 ERS457267
1 ERS457959
1 ERS457436
1 ERS458034
1 ERS457550
1 ERS458204
1 ERS457639
1 ERS458258
1 ERS457645
1 ERS458356
1 ERS457689
1 ERS457803
1 ERS458403
1 ERS457826
1 ERS457929
1 ERS457959
1 ERS458196
1 ERS458209
1 ERS458241
1 ERS458259
2 ERS458315
1 ERS458341
1 ERS458377
1 ERS458414
1 ERS458461
1 ERS458469
2 ERS458484
2 ERS458497
1 ERS458560
1 ERS458573
1 ERS458701
1 ERS458727
1 ERS458744
1 ERS458757
1 ERS457942
1 ERS458043
1 ERS458411
1 ERS458480
1 ERS458489
1 ERS458497
1 ERS458560
1 ERS458562
1 ERS458588
2 ERS458617
1 ERS458627
1 ERS458629
1 ERS458677
1 ERS457942
2 ERS457914
1 ERS457923
2 ERS458107
1 ERS456758
1 ERS456778
2 ERS456906
1 ERS456952
2 ERS456997
2 ERS457075
1 ERS457115
1 ERS457122
1 ERS457167
1 ERS457211
1 ERS457317
2 ERS457344
1 ERS457396
2 ERS457423
1 ERS457695
1 ERS457742
1 ERS457810
1 ERS457826
1 ERS457854
1 ERS457855
1 ERS457923
2 ERS458062
1 ERS458107
1 ERS458130
1 ERS458164
1 ERS458403
1 ERS458448
1 ERS458484
2 ERS458588
1 ERS458591
1 ERS458656
1 ERS458746
