## Supplementary material for "MTBseq-nf: Enabling Scalable Tuberculosis Genomics “Big Data” Analysis through a User-Friendly Nextflow Wrapper for MTBseq pipeline": SD-3.04 Final samplesheet used for the analysis

sample	library	fastq_1	fastq_2
10010-03	lib951	/home/ubuntu/dataset/ERX511674_ERR552605_1.fastq.gz	/home/ubuntu/dataset/ERX511674_ERR552605_2.fastq.gz
10011-03	lib914	/home/ubuntu/dataset/ERX511328_ERR552259_1.fastq.gz	/home/ubuntu/dataset/ERX511328_ERR552259_2.fastq.gz
10012-03	lib970	/home/ubuntu/dataset/ERX511201_ERR552132_1.fastq.gz	/home/ubuntu/dataset/ERX511201_ERR552132_2.fastq.gz
10205-03	lib915	/home/ubuntu/dataset/ERX511378_ERR552309_1.fastq.gz	/home/ubuntu/dataset/ERX511378_ERR552309_2.fastq.gz
10206-03	lib916	/home/ubuntu/dataset/ERX510467_ERR551398_1.fastq.gz	/home/ubuntu/dataset/ERX510467_ERR551398_2.fastq.gz
10207-03	lib973	/home/ubuntu/dataset/ERX511922_ERR552853_1.fastq.gz	/home/ubuntu/dataset/ERX511922_ERR552853_2.fastq.gz
10208-03	lib1613	/home/ubuntu/dataset/ERX511999_ERR552930_1.fastq.gz	/home/ubuntu/dataset/ERX511999_ERR552930_2.fastq.gz
10348-03	lib917	/home/ubuntu/dataset/ERX510580_ERR551511_1.fastq.gz	/home/ubuntu/dataset/ERX510580_ERR551511_2.fastq.gz
10349-03	lib924	/home/ubuntu/dataset/ERX510138_ERR551069_1.fastq.gz	/home/ubuntu/dataset/ERX510138_ERR551069_2.fastq.gz
10350-03	lib1470	/home/ubuntu/dataset/ERX510876_ERR551807_1.fastq.gz	/home/ubuntu/dataset/ERX510876_ERR551807_2.fastq.gz
10517-03	lib939	/home/ubuntu/dataset/ERX512280_ERR553211_1.fastq.gz	/home/ubuntu/dataset/ERX512280_ERR553211_2.fastq.gz
11096-03	lib940	/home/ubuntu/dataset/ERX512383_ERR553314_1.fastq.gz	/home/ubuntu/dataset/ERX512383_ERR553314_2.fastq.gz
11097-03	lib933	/home/ubuntu/dataset/ERX511948_ERR552879_1.fastq.gz	/home/ubuntu/dataset/ERX511948_ERR552879_2.fastq.gz
11818-03	lib902	/home/ubuntu/dataset/ERX510324_ERR551255_1.fastq.gz	/home/ubuntu/dataset/ERX510324_ERR551255_2.fastq.gz
11821-03	lib952	/home/ubuntu/dataset/ERX510405_ERR551336_1.fastq.gz	/home/ubuntu/dataset/ERX510405_ERR551336_2.fastq.gz
11822-03	lib903	/home/ubuntu/dataset/ERX511776_ERR552707_1.fastq.gz	/home/ubuntu/dataset/ERX511776_ERR552707_2.fastq.gz
12655-03	lib1516	/home/ubuntu/dataset/ERX511230_ERR552161_1.fastq.gz	/home/ubuntu/dataset/ERX511230_ERR552161_2.fastq.gz
12657-03	lib934	/home/ubuntu/dataset/ERX512295_ERR553226_1.fastq.gz	/home/ubuntu/dataset/ERX512295_ERR553226_2.fastq.gz
12658-03	lib1469	/home/ubuntu/dataset/ERX511194_ERR552125_1.fastq.gz	/home/ubuntu/dataset/ERX511194_ERR552125_2.fastq.gz
1322-04	lib925	/home/ubuntu/dataset/ERX512200_ERR553131_1.fastq.gz	/home/ubuntu/dataset/ERX512200_ERR553131_2.fastq.gz
1324-04	lib931	/home/ubuntu/dataset/ERX511731_ERR552662_1.fastq.gz	/home/ubuntu/dataset/ERX511731_ERR552662_2.fastq.gz
1327-04	lib957	/home/ubuntu/dataset/ERX512355_ERR553286_1.fastq.gz	/home/ubuntu/dataset/ERX512355_ERR553286_2.fastq.gz
1597-04	lib918	/home/ubuntu/dataset/ERX511523_ERR552454_1.fastq.gz	/home/ubuntu/dataset/ERX511523_ERR552454_2.fastq.gz
1599-04	lib974	/home/ubuntu/dataset/ERX509734_ERR550665_1.fastq.gz	/home/ubuntu/dataset/ERX509734_ERR550665_2.fastq.gz
1779-04	lib941	/home/ubuntu/dataset/ERX512078_ERR553009_1.fastq.gz	/home/ubuntu/dataset/ERX512078_ERR553009_2.fastq.gz
1780-04	lib942	/home/ubuntu/dataset/ERX510619_ERR551550_1.fastq.gz	/home/ubuntu/dataset/ERX510619_ERR551550_2.fastq.gz
1783-04	lib936	/home/ubuntu/dataset/ERX511186_ERR552117_1.fastq.gz	/home/ubuntu/dataset/ERX511186_ERR552117_2.fastq.gz
2509-04	lib1471	/home/ubuntu/dataset/ERX512297_ERR553228_1.fastq.gz	/home/ubuntu/dataset/ERX512297_ERR553228_2.fastq.gz
3154-04	lib905	/home/ubuntu/dataset/ERX511798_ERR552729_1.fastq.gz	/home/ubuntu/dataset/ERX511798_ERR552729_2.fastq.gz
3156-04	lib926	/home/ubuntu/dataset/ERX512114_ERR553045_1.fastq.gz	/home/ubuntu/dataset/ERX512114_ERR553045_2.fastq.gz
3158-04	lib943	/home/ubuntu/dataset/ERX511622_ERR552553_1.fastq.gz	/home/ubuntu/dataset/ERX511622_ERR552553_2.fastq.gz
3160-04	lib958	/home/ubuntu/dataset/ERX511336_ERR552267_1.fastq.gz	/home/ubuntu/dataset/ERX511336_ERR552267_2.fastq.gz
3491-04	lib897	/home/ubuntu/dataset/ERX511868_ERR552799_1.fastq.gz	/home/ubuntu/dataset/ERX511868_ERR552799_2.fastq.gz
3494-04	lib953	/home/ubuntu/dataset/ERX510635_ERR551566_1.fastq.gz	/home/ubuntu/dataset/ERX510635_ERR551566_2.fastq.gz
3496-04	lib906	/home/ubuntu/dataset/ERX511905_ERR552836_1.fastq.gz	/home/ubuntu/dataset/ERX511905_ERR552836_2.fastq.gz
3497-04	lib927	/home/ubuntu/dataset/ERX511590_ERR552521_1.fastq.gz	/home/ubuntu/dataset/ERX511590_ERR552521_2.fastq.gz
3734-04	lib895	/home/ubuntu/dataset/ERX512440_ERR553371_1.fastq.gz	/home/ubuntu/dataset/ERX512440_ERR553371_2.fastq.gz
3736-04	lib937	/home/ubuntu/dataset/ERX510638_ERR551569_1.fastq.gz	/home/ubuntu/dataset/ERX510638_ERR551569_2.fastq.gz
3859-03	lib921	/home/ubuntu/dataset/ERX510262_ERR551193_1.fastq.gz	/home/ubuntu/dataset/ERX510262_ERR551193_2.fastq.gz
3861-03	lib922	/home/ubuntu/dataset/ERX510916_ERR551847_1.fastq.gz	/home/ubuntu/dataset/ERX510916_ERR551847_2.fastq.gz
3865-03	lib971	/home/ubuntu/dataset/ERX510266_ERR551197_1.fastq.gz	/home/ubuntu/dataset/ERX510266_ERR551197_2.fastq.gz
4139-04	lib959	/home/ubuntu/dataset/ERX510139_ERR551070_1.fastq.gz	/home/ubuntu/dataset/ERX510139_ERR551070_2.fastq.gz
4145-04	lib919	/home/ubuntu/dataset/ERX511150_ERR552081_1.fastq.gz	/home/ubuntu/dataset/ERX511150_ERR552081_2.fastq.gz
4148-04	lib907	/home/ubuntu/dataset/ERX510195_ERR551126_1.fastq.gz	/home/ubuntu/dataset/ERX510195_ERR551126_2.fastq.gz
420-04	lib935	/home/ubuntu/dataset/ERX509798_ERR550729_1.fastq.gz	/home/ubuntu/dataset/ERX509798_ERR550729_2.fastq.gz
421-04	lib956	/home/ubuntu/dataset/ERX511315_ERR552246_1.fastq.gz	/home/ubuntu/dataset/ERX511315_ERR552246_2.fastq.gz
4514-03	lib901	/home/ubuntu/dataset/ERX512234_ERR553165_1.fastq.gz	/home/ubuntu/dataset/ERX512234_ERR553165_2.fastq.gz
4516-03	lib947	/home/ubuntu/dataset/ERX510794_ERR551725_1.fastq.gz	/home/ubuntu/dataset/ERX510794_ERR551725_2.fastq.gz
4518-03	lib949	/home/ubuntu/dataset/ERX510689_ERR551620_1.fastq.gz	/home/ubuntu/dataset/ERX510689_ERR551620_2.fastq.gz
4523-03	lib972	/home/ubuntu/dataset/ERX510993_ERR551924_1.fastq.gz	/home/ubuntu/dataset/ERX510993_ERR551924_2.fastq.gz
4712-04	lib960	/home/ubuntu/dataset/ERX510158_ERR551089_1.fastq.gz	/home/ubuntu/dataset/ERX510158_ERR551089_2.fastq.gz
4714-04	lib1472	/home/ubuntu/dataset/ERX512214_ERR553145_1.fastq.gz	/home/ubuntu/dataset/ERX512214_ERR553145_2.fastq.gz
4717-04	lib898	/home/ubuntu/dataset/ERX512327_ERR553258_1.fastq.gz	/home/ubuntu/dataset/ERX512327_ERR553258_2.fastq.gz
4724-03	lib1517	/home/ubuntu/dataset/ERX511727_ERR552658_1.fastq.gz	/home/ubuntu/dataset/ERX511727_ERR552658_2.fastq.gz
4779-04	lib944	/home/ubuntu/dataset/ERX511990_ERR552921_1.fastq.gz	/home/ubuntu/dataset/ERX511990_ERR552921_2.fastq.gz
4781-04	lib908	/home/ubuntu/dataset/ERX510107_ERR551038_1.fastq.gz	/home/ubuntu/dataset/ERX510107_ERR551038_2.fastq.gz
4783-04	lib896	/home/ubuntu/dataset/ERX510033_ERR550964_1.fastq.gz	/home/ubuntu/dataset/ERX510033_ERR550964_2.fastq.gz
4785-04	lib909	/home/ubuntu/dataset/ERX511164_ERR552095_1.fastq.gz	/home/ubuntu/dataset/ERX511164_ERR552095_2.fastq.gz
5248-04	lib928	/home/ubuntu/dataset/ERX511067_ERR551998_1.fastq.gz	/home/ubuntu/dataset/ERX511067_ERR551998_2.fastq.gz
5253-04	lib961	/home/ubuntu/dataset/ERX510926_ERR551857_1.fastq.gz	/home/ubuntu/dataset/ERX510926_ERR551857_2.fastq.gz
5468-03	lib912	/home/ubuntu/dataset/ERX509900_ERR550831_1.fastq.gz	/home/ubuntu/dataset/ERX509900_ERR550831_2.fastq.gz
5472-03	lib938	/home/ubuntu/dataset/ERX512455_ERR553386_1.fastq.gz	/home/ubuntu/dataset/ERX512455_ERR553386_2.fastq.gz
5685-04	lib945	/home/ubuntu/dataset/ERX512004_ERR552935_1.fastq.gz	/home/ubuntu/dataset/ERX512004_ERR552935_2.fastq.gz
5687-04	lib946	/home/ubuntu/dataset/ERX511797_ERR552728_1.fastq.gz	/home/ubuntu/dataset/ERX511797_ERR552728_2.fastq.gz
5870-03	lib966	/home/ubuntu/dataset/ERX510509_ERR551440_1.fastq.gz	/home/ubuntu/dataset/ERX510509_ERR551440_2.fastq.gz
5872-03	lib900	/home/ubuntu/dataset/ERX510170_ERR551101_1.fastq.gz	/home/ubuntu/dataset/ERX510170_ERR551101_2.fastq.gz
6429-03	lib923	/home/ubuntu/dataset/ERX511228_ERR552159_1.fastq.gz	/home/ubuntu/dataset/ERX511228_ERR552159_2.fastq.gz
6435-03	lib955	/home/ubuntu/dataset/ERX510488_ERR551419_1.fastq.gz	/home/ubuntu/dataset/ERX510488_ERR551419_2.fastq.gz
6463-04	lib910	/home/ubuntu/dataset/ERX509971_ERR550902_1.fastq.gz	/home/ubuntu/dataset/ERX509971_ERR550902_2.fastq.gz
6467-04	lib1450	/home/ubuntu/dataset/ERX512438_ERR553369_1.fastq.gz	/home/ubuntu/dataset/ERX512438_ERR553369_2.fastq.gz
6637-04	lib899	/home/ubuntu/dataset/ERX511162_ERR552093_1.fastq.gz	/home/ubuntu/dataset/ERX511162_ERR552093_2.fastq.gz
6639-04	lib965	/home/ubuntu/dataset/ERX512048_ERR552979_1.fastq.gz	/home/ubuntu/dataset/ERX512048_ERR552979_2.fastq.gz
6640-04	lib929	/home/ubuntu/dataset/ERX511716_ERR552647_1.fastq.gz	/home/ubuntu/dataset/ERX511716_ERR552647_2.fastq.gz
6769-04	lib962	/home/ubuntu/dataset/ERX510011_ERR550942_1.fastq.gz	/home/ubuntu/dataset/ERX510011_ERR550942_2.fastq.gz
6771-04	lib1462	/home/ubuntu/dataset/ERX512241_ERR553172_1.fastq.gz	/home/ubuntu/dataset/ERX512241_ERR553172_2.fastq.gz
6775-04	lib963	/home/ubuntu/dataset/ERX509781_ERR550712_1.fastq.gz	/home/ubuntu/dataset/ERX509781_ERR550712_2.fastq.gz
6892-04	lib964	/home/ubuntu/dataset/ERX510984_ERR551915_1.fastq.gz	/home/ubuntu/dataset/ERX510984_ERR551915_2.fastq.gz
6895-04	lib1459	/home/ubuntu/dataset/ERX510063_ERR550994_1.fastq.gz	/home/ubuntu/dataset/ERX510063_ERR550994_2.fastq.gz
6897-04	lib954	/home/ubuntu/dataset/ERX511330_ERR552261_1.fastq.gz	/home/ubuntu/dataset/ERX511330_ERR552261_2.fastq.gz
7000-03	lib913	/home/ubuntu/dataset/ERX512100_ERR553031_1.fastq.gz	/home/ubuntu/dataset/ERX512100_ERR553031_2.fastq.gz
7135-04	lib987	/home/ubuntu/dataset/ERX512106_ERR553037_1.fastq.gz	/home/ubuntu/dataset/ERX512106_ERR553037_2.fastq.gz
7514-04	lib1460	/home/ubuntu/dataset/ERX509703_ERR550634_1.fastq.gz	/home/ubuntu/dataset/ERX509703_ERR550634_2.fastq.gz
7516-04	lib920	/home/ubuntu/dataset/ERX510243_ERR551174_1.fastq.gz	/home/ubuntu/dataset/ERX510243_ERR551174_2.fastq.gz
7517-04	lib930	/home/ubuntu/dataset/ERX511480_ERR552411_1.fastq.gz	/home/ubuntu/dataset/ERX511480_ERR552411_2.fastq.gz
7520-04	lib1461	/home/ubuntu/dataset/ERX512093_ERR553024_1.fastq.gz	/home/ubuntu/dataset/ERX512093_ERR553024_2.fastq.gz
7538-03	lib948	/home/ubuntu/dataset/ERX511351_ERR552282_1.fastq.gz	/home/ubuntu/dataset/ERX511351_ERR552282_2.fastq.gz
8082-03	lib932	/home/ubuntu/dataset/ERX512416_ERR553347_1.fastq.gz	/home/ubuntu/dataset/ERX512416_ERR553347_2.fastq.gz
8864-03	lib967	/home/ubuntu/dataset/ERX512069_ERR553000_1.fastq.gz	/home/ubuntu/dataset/ERX512069_ERR553000_2.fastq.gz
8867-03	lib968	/home/ubuntu/dataset/ERX510187_ERR551118_1.fastq.gz	/home/ubuntu/dataset/ERX510187_ERR551118_2.fastq.gz
8868-03	lib950	/home/ubuntu/dataset/ERX511496_ERR552427_1.fastq.gz	/home/ubuntu/dataset/ERX511496_ERR552427_2.fastq.gz
